# Genetic context effects can override canonical *cis* regulatory elements in *Escherichia coli*

**DOI:** 10.1101/2022.03.07.483377

**Authors:** Scott A. Scholz, Chase D. Lindeboom, Peter L. Freddolino

## Abstract

Recent experiments have shown that in addition to control by *cis* regulatory elements, the local chromosomal context of a gene also has a profound impact on its transcription. Although this chromosome-position dependent expression variation has been empirically mapped at high-resolution, the underlying causes of the variation have not been elucidated. Here, we demonstrate that 1 kb of flanking, non-coding synthetic sequences with a low frequency of guanosine and cytosine (GC) can dramatically reduce reporter expression compared to neutral and high GC-content flanks in *E. coli*. Despite the strong reduction in the maximal expression level from the fully-induced reporter, low GC synthetic flanks do not affect the time required to reach the maximal expression level after induction. Expression of the reporter construct is also affected by proximity to highly expressed ribosomal RNA operons depending on the relative orientation of transcription despite being insulated by strong transcriptional terminators, in a manner consistent with supercoiling competition. Overall, we demonstrate key determinants of transcriptional propensity that appear to act as tunable modulators of transcription, independent of regulatory sequences such as the promoter. These findings provide insight into the regulation of naturally occurring genes and specific rules for optimizing control of synthetic biology constructs.
