## Supplementary material for "Genetic context effects can override canonical *cis* regulatory elements in *Escherichia coli*": Data S2

### Sheet: Sheet1
	base strain	resistance	strain ID	mNG reporter Integration coordinate	Strand	description
1	ecSAS15	amp spec	ecSAS17		-	lambda red integration of pBT1-proD-mCherry(amp) reporter library base strain. See Scholz et al. 2019
2	ecSAS17	amp spec	ecSAS20b	4046828	Lead	lambda red integration of yihG pSAS31 reporter insert, Kan resistance cured.
3	ecSAS17	amp spec	ecSAS21b	314456	Lead	lambda red integration of yafT pSAS31 reporter insert, Kan resistance cured.
4	ecSAS17	amp spec	ecSAS22b	238142	Lead	lambda red integration of eaeH pSAS31 reporter insert, Kan resistance cured.
5	ecSAS17	amp spec	SAS29b	3429235	Lead	rrnD int pSAS31 reporter insert, Kan resistance cured.
6	ecSAS17	amp spec	SAS30b	3429235-3423217	Lead	rrnD KO replace w. pSAS31 reporter insert, Kan resistance cured.
7	ecSAS17	amp spec	SAS31b	223476	Lead	rrnH int pSAS31 reporter insert, Kan resistance cured.
8	ecSAS17	amp spec	SAS32b	223476-229049	Lead	rrnH KO replace w. pSAS31 reporter insert, Kan resistance cured.
9	ecSAS17	amp spec	SAS33b	570457	Lead	ybcK pSAS31 reporter insert, Kan resistance cured.
10	ecSAS17	amp spec	SAS34b	284368	Lead	in_yagF pSAS31 reporter insert, Kan resistance cured.
11	ecSAS17	amp spec	SAS35b	272493	Lead	eyeA pSAS31 reporter insert, Kan resistance cured.
12	ecSAS17	amp spec	SAS46b	4199462	Lead	nfi pSAS31 reporter insert, Kan resistance cured.
13	ecSAS17	amp spec	SAS75b	285168	Lead	p39 rplM int in yagF, Kan resistance cured.
14	ecSAS17	amp spec	SAS76b	238142	Lead	p39 rplM int in eaeH, Kan resistance cured.
15	ecSAS17	amp spec	SAS77b	314456	Lead	p39 rplM int in yafT, Kan resistance cured.
16	ecSAS17	amp spec	SAS78b	285168	Lead	p38 gmk int in yagF, Kan resistance cured.
17	ecSAS17	amp spec	SAS79b	238142	Lead	p38 gmk int in eaeH, Kan resistance cured.
18	ecSAS17	amp spec	SAS80b	314456	Lead	p38 gmk int in yafT, Kan resistance cured.
19	ecSAS17	amp spec	SAS81b	285168	Lead	p37 yghU int in yagF, Kan resistance cured.
20	ecSAS17	amp spec	SAS82b	238142	Lead	p37 yghU int in eaeH, Kan resistance cured.
21	ecSAS17	amp spec	SAS83b	314456	Lead	p37 yghU int in yafT, Kan resistance cured.
22	ecSAS17	amp spec	SAS90b	2106287	Lag	wbbH p31 reporter insert, Kan resistance cured.
23	ecSAS17	amp spec	SAS94b	4459884	Lead	cybC p31 reporter insert, Kan resistance cured.
24	ecSAS30b	amp spec kan	SAS95	3429235-3423217	Lead	p31 KO rrnD cured + Kan KO rrnA
25	ecSAS31b	amp spec kan	SAS96	223476	Lead	p31 int rrnH cured + Kan KO rrnD
26	ecSAS31b	amp spec kan	SAS97	223476	Lead	p31 int rrnH cured + Kan KO rrnA
27	ecSAS32b	amp spec kan	SAS98	223476-229049	Lead	p31 KO rrnH cured + Kan KO rrnD
28	ecSAS32b	amp spec kan	SAS99	223476-229049	Lead	p31 KO rrnH cured + Kan KO rrnA
29	ecSAS94b	amp spec kan	SAS100	4459884	Lead	p31 cybc cured + Kan KO rrnA
30	ecSAS29b	amp spec kan	SAS102	3429235	Lead	p31 int rrnD cured + Kan KO rrnA
31	ecSAS29b	amp spec kan	SAS103	3429235	Lead	p31 int rrnD cured + Kan KO rrnC
32	ecSAS30b	amp spec kan	SAS104	3429235	Lead	p31 ko rrnD cured + Kan KO rrnC
33	ecSAS31b	amp spec kan	SAS105	223476	Lead	p31 int rrnH cured + Kan KO rrnC
34	ecSAS32b	amp spec kan	SAS106	223476-229049	Lead	p31 KO rrnH cured + Kan KO rrnA
35	ecSAS94b	amp spec kan	SAS107	4459884	Lead	p31 int cybC cured + Kan KO rrnD
36	ecSAS94b	amp spec kan	SAS108	4459884	Lead	p31 int cybC cured + Kan KO rrnC
37	ecSAS17	amp spec	SAS129b	4199462	Lead	1kb 35%GC flank reporter (from pSAS70) int into nfi, Kan resistance cured.
38	ecSAS17	amp spec	SAS130b	4199462	Lead	1kb 65%GC flank reporter (from pSAS72) int into nfi, Kan resistance cured.
39	ecSAS17	amp spec	SAS131b	4199462	Lead	3.5kb 35%GC flank reporter (from pSAS70) int into nfi, Kan resistance cured.
40	ecSAS17	amp spec	SAS132b	4199462	Lead	3.5kb 65%GC flank reporter (from pSAS72) int into nfi, Kan resistance cured.
41	ecSAS17	amp spec	SAS167b	4207683	Lead	rrnE pSAS31 reporter insert, Kan resistance cured.
42	ecSAS17	amp spec	SAS168b	4207683	Lead	rrnE pSAS31 reporter insert, Kan resistance cured.
43	ecSAS17	amp spec	SAS169b	4207683-4213169	Lead	p31ko rrnE, Kan resistance cured.
44	ecSAS17	amp spec	SAS170b	4207683-4213169	Lead	p31ko rrnE, Kan resistance cured.
45	ecSAS17	amp spec	SAS182b	4207834-4213169	Lead	p31koFis rrnE rpt , Kan resistance cured.
46	ecSAS17	amp spec	SAS183b	4207834-4213169	Lead	p31koFis rrnE rpt, Kan resistance cured.
47	ecSAS17	amp spec	SAS186b	4213205	Lead	p31 downstream of rrnE, Kan resistance cured.
48	ecSAS17	amp spec	SAS187b	4213205	Lead	p31 downstream of rrnE, Kan resistance cured.
49	ecSAS17	amp spec	SAS216b	2106287	Lag	1kb 35% flank around p31 reporter in wbbH, Kan resistance cured.
50	ecSAS17	amp spec	SAS218b	2106287	Lag	1kb 35%rep flank around p31 reporter in wbbH, Kan resistance cured.
51	ecSAS17	amp spec	SAS222b	2106287	Lag	1kb 65%rep flank around p31 reporter in wbbH, Kan resistance cured.
52	ecSAS17	amp spec	SAS237b	4199462	Lead	1kb 35r% flank around p31 reporter in nfi, Kan resistance cured.
53	ecSAS17	amp spec	SAS238b	4199462	Lead	1kb 65r% flank around p31 reporter in nfi, Kan resistance cured.
54	ecSAS17	amp spec	SAS239b	4207684	Lag	p31 int upstream rrnE Reverse, Kan resistance cured.
55	ecSAS17	amp spec	SAS240b	4207684	Lag	p31 int upstream rrnE Reverse, Kan resistance cured.
56	ecSAS17	amp spec	SAS241b	4213206	Lag	p31 int downstream rrnE Reverse, Kan resistance cured.
57	ecSAS17	amp spec	SAS242b	4213206	Lag	p31 int downstream rrnE Reverse, Kan resistance cured.
58	ecSAS17	amp spec kan	SAS91b	3217142	Lead	p31 int in yqjI
