## Supplementary material for "Genetic context effects can override canonical *cis* regulatory elements in *Escherichia coli*": Data S3

### Sheet: Sheet1
Sequence	name
CCGGCGTTCGTGCGCTATACAGCAAATCAGCCCTAATCACAGATTGGCCAGATACTACAG	35 nfi 1kb F
AGTTCTCAAATACGGAAATTATCCGCAGTTTACCTGAACGAGCCGGTCACATTCT	35 nfi 1kb R
CGGCGTTCGTGCGCTATACAGCAAATCAGCCCTAATCCTTACCAGGATTATCTAGTATCC	35rep 1kb nfi H1 F
AGTTCTCAAATACGGAAATTATCCGCAGTTTACCTGAGCCTCCGCCTAAATTGTTAT	35rep 1kb nfi H2 R
CGTCCGGCGTTCGTGCGCTATACAGCAAATCAGCCCTAATGACGTGGTGACCACTGAGAA	65 nfi 1kb F
AGTTCTCAAATACGGAAATTATCCGCAGTTTACCTGAGACCCTCCAGGCTCATCTTAA	65 nfi 1kb R
GTCCGGCGTTCGTGCGCTATACAGCAAATCAGCCCTAATTCAAAGGAAACTGCCTGCCCA	65rep 1kb nfi H1 F
AGTTCTCAAATACGGAAATTATCCGCAGTTTACCTGAGGGTCCTAGTCACTGTAGAGA	65rep 1kb nfi H2 R
CAGCCATGAATAACCATCATCAAATAGCTTAGCTCCGCACAGATTGGCCAGATACTACAG	35 1kb wbbH H1 F
GTTTATACTGCTTTTTCGGATTATGTTTATATTTCCGACGAGCCGGTCACATTCT	35 1kb wbbH H2 R
AGCCATGAATAACCATCATCAAATAGCTTAGCTCCGCCTTACCAGGATTATCTAGTATCC	35rep 1kb wbbH H1 F
GTTTATACTGCTTTTTCGGATTATGTTTATATTTCCGGCCTCCGCCTAAATTGTTAT	35rep 1kb wbbH H2 R
CAGCCATGAATAACCATCATCAAATAGCTTAGCTCCGGACGTGGTGACCACTGAGAA	65 1kb wbbH H1 F
GTTTATACTGCTTTTTCGGATTATGTTTATATTTCCGGACCCTCCAGGCTCATCTTAA	65 1kb wbbH H2 R
CAGCCATGAATAACCATCATCAAATAGCTTAGCTCCGTCAAAGGAAACTGCCTGCCCA	65rep 1kb wbbH H1 F
GTTTATACTGCTTTTTCGGATTATGTTTATATTTCCGGGGTCCTAGTCACTGTAGAGA	65rep 1kb wbbH H2 R
CAGCCATGAATAACCATCATCAAATAGCTTAGCTCCGcctcggtaccaaattccaga	p31 wbbH H1 F
GTTTATACTGCTTTTTCGGATTATGTTTATATTTCCGaaggttgaaaaataaaaacggcg	p31 wbbH H2 R
CGTCCGGCGTTCGTGCGCTATACAGCAAATCAGCCCTAATCCTCGGTACCAAATTCCAGA	nfi_H1_p31 F
AGTTCTCAAATACGGAAATTATCCGCAGTTTACCTGAAAGGTTGAAAAATAAAAACGGCG	nfi_H2_p31 R
acgAAGCTTCATGCTGTAAA	yihGLE F
tatggGAATTCTTTTGTAGATCTTC	yihGLE R
TGCGTGGCGTGGGCAAATATCTCTGTTCAGGTTCTTTTTCCCTCGGTACCAAATTCCAGA	eaeH H1 p30 F
CGTGCCGCCATTACTGGGGTAAAGGTGACAGCGAGTGAAGGTTGAAAAATAAAAACGGCG	eaeH H2 p30 R
GTTAACCGCTATCAATAATAAATTATATCTGCCGCCAGGACCTCGGTACCAAATTCCAGA	yafT H1 p30 F
CTTATGCAAAGAATTTTGTATTATTGCCGCCAGAAATAAGGTTGAAAAATAAAAACGGCG	yafT H2 p30 R
TTTATTTCTAAATAATGATCTCGGATTTTAAGTTATGCTACCTCGGTACCAAATTCCAGA	ybck_H1_p31 F
TCAAAGATAATTAATTCTGTCTTGCACTTTATCACCAAAGGTTGAAAAATAAAAACGGCG	ybcK_H2_p31 R
CTGCTGCATCTGGACGCCATGACCGTGACCGGCCAGACGGCCTCGGTACCAAATTCCAGA	in_yagF_H1_p31 F
CGCTCGGACGCCTGCCACCATTCAAGGTTCTCGCCCAAAGGTTGAAAAATAAAAACGGCG	in_yagF_H2_p31 R
GTGGGTTGAAAACGTCACCACGGCCTACGTGATCTGACAGCCTCGGTACCAAATTCCAGA	eyeA_H1_p31 F
AGTGCTTACGTATCACTGCCAGTTCCTCCTGCACGGCAAGGTTGAAAAATAAAAACGGCG	eyeA_H2_p31 R
ACTGCGCGCCTTGTTCGGTCAGCGCAATCTGCTTCTTcctcggtaccaaattccaga	p31 in_yqjI H1 F
GCAGTCGCTGATTACCATCCGCGAAGAGGAAGGAGGTaaggttgaaaaataaaaacggcg	p31 in_yqjI H2 R
TCGTtaaTTCCTCATTTCCCTGTTGCCTGCACTCAGGcctcggtaccaaattccaga	p31 cybC H1 F
AGGTGGTGCATCATTTGCGATGATAAGTTCCCTGTTAaaggttgaaaaataaaaacggcg	p31 cybC H2 R
CGTTTGCGCAACGCTCGCGAATTTTTCTCTTTCAATGcctcggtaccaaattccaga	rrnE p31 H1 fix F
CAGCAGTCAGTCATTTTTCTGCAATTTTTCTATTGCGGCCcctcggtaccaaattccaga	rrnE Fis H1 F
ATATGCAAAAAACCCCGGCCTTATGGACCGGGGTTTTaaggttgaaaaataaaaacggcg	rrnE p31 KO R
TTTTGCCCACGGTAACCACAGTCAAAATTGTGATCACaaggttgaaaaataaaaacggcg	rrnE p31 int H2 R
AAAACCCCGGTCCATAAGGCCGGGGTTTTTTGCATATcctcggtaccaaattccaga	p31 rrnE dwn F
AACTGACATGAGATTCCCTTCATCATGCAAATAATTGcctcggtaccaaattccaga	p31 rrnE dwn REV F
AACTGACATGAGATTCCCTTCATCATGCAAATAATTGaaggttgaaaaataaaaacggcg	p31 rrnE dwn R
AAAACCCCGGTCCATAAGGCCGGGGTTTTTTGCATATaaggttgaaaaataaaaacggcg	p31 rrnE dwn REV R
TTTTGCCCACGGTAACCACAGTCAAAATTGTGATCACcctcggtaccaaattccaga	rrnE p31 H1 rev F
CGTTTGCGCAACGCTCGCGAATTTTTCTCTTTCAATGaaggttgaaaaataaaaacggcg	rrnE p31 int H2 rev R
CCAGTAAATGATAAAACGAGCCCTTCGGGGCTCGTTTTTGATACACATCTCCTCGGTACC	p31 int rrsG H1
ATGCATTTTTCCGCTTGTCTTCCTGAGCCGACTCCCTATAATACACATCTCCTCGGTACC	p31 int rrsH H1
GTGGAAAAAGATCGCGGTATGGGCGTAAAACATCAGACATATACACATCTCCTCGGTACC	p31 int rrsD H1
AACATCTTAAATATAGTCTTTTCCGTCTAACTTATAGACTCTTATACACATCTAAGGTTG	p31 int rrsG int H2
TGAAGTGATTCACATCCGCCGTGTCGATGGAGGCGCATCTCTTATACACATCTAAGGTTG	p31 int rrsH int H2
CCAAAGTCATTAGTAAATCATTTATTGCTGAGGTAAGTCTCTTATACACATCTAAGGTTG	p31 int rrsD int H2
TTGCATATCATTATGCAACCTTAACCATGAATTTAGTTCTCTTATACACATCTAAGGTTG	p31 int rrsG ko H2
CAGAGGATTTTTGCGATTCTGGCAATAATAGATATACACTCTTATACACATCTAAGGTTG	p31 int rrsH ko H2
CAGGTAATCCATTAATTGAATGTTAGTTCGAAAAGCAACTCTTATACACATCTAAGGTTG	p31 int rrsD ko H2
ATTCCTCCTTAGTATGCCACCAGGAAGTGTGATTACGGTTcctcggtaccaaattccaga	p31 rrnC H1 F
TTAATGTGCCATAAAACAAGCAATTTGCCGTTTTTGCaaggttgaaaaataaaaacggcg	p31 rrnC int R
GGATGCCGGTAGAAGGATTTACTTCGGAGAGGGTTATaaggttgaaaaataaaaacggcg	p31 rrnC KO R
GGATGCCGGTAGAAGGATTTACTTCGGAGAGGGTTATgagctagctataaagaagttcct	rrnC kanR KO R
AGGTAATCCATTAATTGAATGTTAGTTCGAAAAGCAAgagctagctataaagaagttcct	rrnD kanR KO R
CATTTAACCGACAAACCGACGCTGAAATAAGCATAAAcctcggtaccaaattccaga	p31 rrnA H1 F
GGTGGAGTGGATGCAAAAGCAGAACGGATAAGCAAGAgagctagctataaagaagttcct	rrnA KanR KO R
